# Immunological Differences in Atopic Dermatitis Across Age Groups: Insights from Single-Cell Multi-Omics

**DOI:** 10.1101/2025.11.22.689843

**Authors:** Gian Carlo L. Baldonado, Sugandh Kumar, Joy Jin, Xiaohui Fang, Alexander Ildardashty, Mitchell Braun, Isaac M. Neuhaus, Erin Mathes, Tina Bhutani, Wilson Liao

## Abstract

**Background:** Atopic dermatitis (AD) occurs across all ages but presents distinct clinical and immunologic features between children, adults, and older adults. The molecular programs underlying these age-specific immune differences remain poorly understood.

**Methods:** We performed single-cell multi-omics profiling of peripheral blood mononuclear cells (PBMCs) from 29 AD patients and 29 matched healthy controls (HC), spanning pediatric (0–17 years), adult (18–59 years), and geriatric (≥60 years) groups. Using Cellular Indexing of Transcriptomes and Epitopes by sequencing (CITE-seq), we simultaneously quantified transcriptomic (RNA) and surface proteomic (ADT) profiles across ∼280,000 immune cells. Integrated analyses identified 30 immune subsets for cell-type proportion and differential expression analyses. Machine-learning classifiers were trained on significant gene and protein features to distinguish AD subgroups by age.

**Results:** Compared with HC, AD blood showed enrichment of CD14+ monocytes, plasmacytoid dendritic cells, and CD4+ proliferating T cells. Within AD, pediatric patients had increased γδ T cells, naïve CD4+, and naïve CD8+ T cells, while geriatric patients exhibited more CD4+ cytotoxic and CD8+ central memory T cells, indicating a shift from naive to effector predominance with aging. Transcriptomic and proteomic analyses revealed distinct programs: pediatric AD was enriched for IL-10 and cytokine–cytokine receptor signaling; adult AD demonstrated activation of metabolic and nuclear factor kappa-light-chain-enhancer of activated B cells (NF-κB)/Th1/Th17 pathways; and geriatric AD exhibited reduced adaptive immune activity but increased innate signaling. Machine-learning models based on differentially expressed genes and proteins accurately classified AD age groups (transcript-based F1 = 0.70, AUC = 0.79), identifying stable markers such as *IRF2*, *PDK4*, *ZFP90*, CD21, CD94, and CD122.

**Conclusions:** Single-cell multi-omics profiling revealed immune differences across the AD lifespan, transitioning from developmental tolerance in children to inflammatory and metabolic activation in adults to enhanced innate signaling in geriatric individuals. These findings highlight molecular signatures that could support age-specific diagnostics and therapeutic strategies for AD across the lifespan.
