## Supplementary Table 1 for "Immunological Differences in Atopic Dermatitis Across Age Groups: Insights from Single-Cell Multi-Omics"

### Sheet: Supplementary Table 1
N = 58	Pediatric (0-17)	Column1	Adult (18-59)	Column2	Geriatric (60+)	Column3
	Healthy (n=11)	AD (n=11)	Healthy (n=13)	AD (n=13)	Healthy (n=5)	AD (n=5)
Mean age, years (SD)	12.93 (4.84)	12.36 (2.91)	36.23 (13.23)	36.00 (13.28)	70.60 (5.90)	71.60 (5.94)
Sex at birth
Female	5	6	6	8	1	1
Male	6	5	7	5	4	4
Race & Ethnicity †
White (incl. mixed)	8	4	3	4	5	4
Asian (incl. mixed)	6	6	7	7	1	1
Black / African Am.	–	1	1	1	–	–
Hispanic / Latino	–	–	1	3	–	–
Native Hawaiian / PI	–	1	1	1	–	–
