## Supplementary Table 2 for "Immunological Differences in Atopic Dermatitis Across Age Groups: Insights from Single-Cell Multi-Omics"

### Sheet: Supplementary Table 2
id	name	read	pattern	sequence	feature_type
ADT_B0944	Hu.CD101	R2	5PNNNNNNNNNN(BC)	CTACTTCCCTGTCAA	Antibody Capture
ADT_B0145	Hu.CD103	R2	5PNNNNNNNNNN(BC)	GACCTCATTGTGAAT	Antibody Capture
ADT_B0068	Hu.CD105_43A3	R2	5PNNNNNNNNNN(BC)	ATCGTCGAGAGCTAG	Antibody Capture
ADT_B0155	Hu.CD107a	R2	5PNNNNNNNNNN(BC)	CAGCCCACTGCAATA	Antibody Capture
ADT_B0024	Hu.CD112	R2	5PNNNNNNNNNN(BC)	AACCTTCCGTCTAAG	Antibody Capture
ADT_B0398	Hu.CD115	R2	5PNNNNNNNNNN(BC)	AATCACGGTCCTTGT	Antibody Capture
ADT_B0219	Hu.CD119	R2	5PNNNNNNNNNN(BC)	TGTGTATTCCCTTGT	Antibody Capture
ADT_B0185	Hu.CD11a	R2	5PNNNNNNNNNN(BC)	TATATCCTTGTGAGC	Antibody Capture
ADT_B0161	Hu.CD11b	R2	5PNNNNNNNNNN(BC)	GACAAGTGATCTGCA	Antibody Capture
ADT_B0053	Hu.CD11c	R2	5PNNNNNNNNNN(BC)	TACGCCTATAACTTG	Antibody Capture
ADT_B0246	Hu.CD122	R2	5PNNNNNNNNNN(BC)	TCATTTCCTCCGATT	Antibody Capture
ADT_B0064	Hu.CD123	R2	5PNNNNNNNNNN(BC)	CTTCACTCTGTCAGG	Antibody Capture
ADT_B0363	Hu.CD124	R2	5PNNNNNNNNNN(BC)	CCGTCCTGATAGATG	Antibody Capture
ADT_B0390	Hu.CD127	R2	5PNNNNNNNNNN(BC)	GTGTGTTGTCCTATG	Antibody Capture
ADT_B0364	Hu.CD13	R2	5PNNNNNNNNNN(BC)	TTTCAACGCCCTTTC	Antibody Capture
ADT_B0158	Hu.CD134	R2	5PNNNNNNNNNN(BC)	AACCCACCGTTGTTA	Antibody Capture
ADT_B0355	Hu.CD137	R2	5PNNNNNNNNNN(BC)	CAGTAAGTTCGGGAC	Antibody Capture
ADT_B0163	Hu.CD141	R2	5PNNNNNNNNNN(BC)	GGATAACCGCGCTTT	Antibody Capture
ADT_B0822	Hu.CD142	R2	5PNNNNNNNNNN(BC)	CACTGCCGTCGATTA	Antibody Capture
ADT_B0134	Hu.CD146	R2	5PNNNNNNNNNN(BC)	CCTTGGATAACATCA	Antibody Capture
ADT_B0081	Hu.CD14_M5E2	R2	5PNNNNNNNNNN(BC)	TCTCAGACCTCCGTA	Antibody Capture
ADT_B0151	Hu.CD152	R2	5PNNNNNNNNNN(BC)	ATGGTTCACGTAATC	Antibody Capture
ADT_B0032	Hu.CD154	R2	5PNNNNNNNNNN(BC)	GCTAGATAGATGCAA	Antibody Capture
ADT_B0023	Hu.CD155	R2	5PNNNNNNNNNN(BC)	ATCACATCGTTGCCA	Antibody Capture
ADT_B0420	Hu.CD158	R2	5PNNNNNNNNNN(BC)	TATCAACCAACGCTT	Antibody Capture
ADT_B0592	Hu.CD158b	R2	5PNNNNNNNNNN(BC)	GACCCGTAGTTTGAT	Antibody Capture
ADT_B0599	Hu.CD158e1	R2	5PNNNNNNNNNN(BC)	GGACGCTTTCCTTGA	Antibody Capture
ADT_B0083	Hu.CD16	R2	5PNNNNNNNNNN(BC)	AAGTTCACTCTTTGC	Antibody Capture
ADT_B0149	Hu.CD161	R2	5PNNNNNNNNNN(BC)	GTACGCAGTCCTTCT	Antibody Capture
ADT_B0871	Hu.CD162	R2	5PNNNNNNNNNN(BC)	ATATGTCAGAGCACC	Antibody Capture
ADT_B0358	Hu.CD163	R2	5PNNNNNNNNNN(BC)	GCTTCTCCTTCCTTA	Antibody Capture
ADT_B0206	Hu.CD169	R2	5PNNNNNNNNNN(BC)	TACTCAGCGTGTTTG	Antibody Capture
ADT_B0408	Hu.CD172a	R2	5PNNNNNNNNNN(BC)	CGTGTTTAACTTGAG	Antibody Capture
ADT_B0385	Hu.CD18	R2	5PNNNNNNNNNN(BC)	TATTGGGACACTTCT	Antibody Capture
ADT_B0144	Hu.CD185	R2	5PNNNNNNNNNN(BC)	AATTCAACCGTCGCC	Antibody Capture
ADT_B0050	Hu.CD19	R2	5PNNNNNNNNNN(BC)	CTGGGCAATTACTCG	Antibody Capture
ADT_B0242	Hu.CD192	R2	5PNNNNNNNNNN(BC)	GAGTTCCCTTACCTG	Antibody Capture
ADT_B0071	Hu.CD194	R2	5PNNNNNNNNNN(BC)	AGCTTACCTGCACGA	Antibody Capture
ADT_B0141	Hu.CD195	R2	5PNNNNNNNNNN(BC)	CCAAAGTAAGAGCCA	Antibody Capture
ADT_B0143	Hu.CD196	R2	5PNNNNNNNNNN(BC)	GATCCCTTTGTCACT	Antibody Capture
ADT_B0160	Hu.CD1c	R2	5PNNNNNNNNNN(BC)	GAGCTACTTCACTCG	Antibody Capture
ADT_B0164	Hu.CD1d	R2	5PNNNNNNNNNN(BC)	TCGAGTCGCTTATCA	Antibody Capture
ADT_B0367	Hu.CD2	R2	5PNNNNNNNNNN(BC)	TACGATTTGTCAGGG	Antibody Capture
ADT_B0100	Hu.CD20_2H7	R2	5PNNNNNNNNNN(BC)	TTCTGGGTCCCTAGA	Antibody Capture
ADT_B0181	Hu.CD21	R2	5PNNNNNNNNNN(BC)	AACCTAGTAGTTCGG	Antibody Capture
ADT_B0393	Hu.CD22	R2	5PNNNNNNNNNN(BC)	GGGTTGTTGTCTTTG	Antibody Capture
ADT_B0152	Hu.CD223	R2	5PNNNNNNNNNN(BC)	CATTTGTCTGCCGGT	Antibody Capture
ADT_B1052	Hu.CD224	R2	5PNNNNNNNNNN(BC)	CTGATGAGATGTCAG	Antibody Capture
ADT_B0368	Hu.CD226_11A8	R2	5PNNNNNNNNNN(BC)	TCTCAGTGTTTGTGG	Antibody Capture
ADT_B0897	Hu.CD23	R2	5PNNNNNNNNNN(BC)	TCTGTATAACCGTCT	Antibody Capture
ADT_B0180	Hu.CD24	R2	5PNNNNNNNNNN(BC)	AGATTCCTTCGTGTT	Antibody Capture
ADT_B0189	Hu.CD244	R2	5PNNNNNNNNNN(BC)	TCGCTTGGATGGTAG	Antibody Capture
ADT_B0085	Hu.CD25	R2	5PNNNNNNNNNN(BC)	TTTGTCCTGTACGCC	Antibody Capture
ADT_B0396	Hu.CD26	R2	5PNNNNNNNNNN(BC)	GGTGGCTAGATAATG	Antibody Capture
ADT_B0215	Hu.CD268	R2	5PNNNNNNNNNN(BC)	CGAAGTCGATCCGTA	Antibody Capture
ADT_B0154	Hu.CD27	R2	5PNNNNNNNNNN(BC)	GCACTCCTGCATGTA	Antibody Capture
ADT_B0020	Hu.CD270	R2	5PNNNNNNNNNN(BC)	TGATAGAAACAGACC	Antibody Capture
ADT_B0170	Hu.CD272	R2	5PNNNNNNNNNN(BC)	GTTATTGGACTAAGG	Antibody Capture
ADT_B0007	Hu.CD274	R2	5PNNNNNNNNNN(BC)	GTTGTCCGACAATAC	Antibody Capture
ADT_B0088	Hu.CD279	R2	5PNNNNNNNNNN(BC)	ACAGCGCCGTATTTA	Antibody Capture
ADT_B0386	Hu.CD28	R2	5PNNNNNNNNNN(BC)	TGAGAACGACCCTAA	Antibody Capture
ADT_B0369	Hu.CD29	R2	5PNNNNNNNNNN(BC)	GTATTCCCTCAGTCA	Antibody Capture
ADT_B0370	Hu.CD303	R2	5PNNNNNNNNNN(BC)	GAGATGTCCGAATTT	Antibody Capture
ADT_B0406	Hu.CD304	R2	5PNNNNNNNNNN(BC)	GGACTAAGTTTCGTT	Antibody Capture
ADT_B0124	Hu.CD31	R2	5PNNNNNNNNNN(BC)	ACCTTTATGCCACGG	Antibody Capture
ADT_B0165	Hu.CD314	R2	5PNNNNNNNNNN(BC)	CGTGTTTGTTCCTCA	Antibody Capture
ADT_B0830	Hu.CD319	R2	5PNNNNNNNNNN(BC)	AGTATGCCATGTCTT	Antibody Capture
ADT_B0142	Hu.CD32	R2	5PNNNNNNNNNN(BC)	GCTTCCGAATTACCG	Antibody Capture
ADT_B0902	Hu.CD328	R2	5PNNNNNNNNNN(BC)	CTTAGCATTTCACTG	Antibody Capture
ADT_B0052	Hu.CD33	R2	5PNNNNNNNNNN(BC)	TAACTCAGGGCCTAT	Antibody Capture
ADT_B0101	Hu.CD335	R2	5PNNNNNNNNNN(BC)	ACAATTTGAACAGCG	Antibody Capture
ADT_B0167	Hu.CD35	R2	5PNNNNNNNNNN(BC)	ACTTCCGTCGATCTT	Antibody Capture
ADT_B0864	Hu.CD352	R2	5PNNNNNNNNNN(BC)	AGTTTCCACTCAGGC	Antibody Capture
ADT_B0407	Hu.CD36	R2	5PNNNNNNNNNN(BC)	TTCTTTGCCTTGCCA	Antibody Capture
ADT_B0389	Hu.CD38_HIT2	R2	5PNNNNNNNNNN(BC)	TGTACCCGCTTGTGA	Antibody Capture
ADT_B0176	Hu.CD39	R2	5PNNNNNNNNNN(BC)	TTACCTGGTATCCGT	Antibody Capture
ADT_B0034	Hu.CD3_UCHT1	R2	5PNNNNNNNNNN(BC)	CTCATTGTAACTCCT	Antibody Capture
ADT_B0031	Hu.CD40	R2	5PNNNNNNNNNN(BC)	CTCAGATGGAGTATG	Antibody Capture
ADT_B0353	Hu.CD41	R2	5PNNNNNNNNNN(BC)	ACGTTGTGGCCTTGT	Antibody Capture
ADT_B0216	Hu.CD42b	R2	5PNNNNNNNNNN(BC)	TCCTAGTACCGAAGT	Antibody Capture
ADT_B0063	Hu.CD45RA	R2	5PNNNNNNNNNN(BC)	TCAATCCTTCCGCTT	Antibody Capture
ADT_B0087	Hu.CD45RO	R2	5PNNNNNNNNNN(BC)	CTCCGAATCATGTTG	Antibody Capture
ADT_B0391	Hu.CD45_HI30	R2	5PNNNNNNNNNN(BC)	TGCAATTACCCGGAT	Antibody Capture
ADT_B0026	Hu.CD47	R2	5PNNNNNNNNNN(BC)	GCATTCTGTCACCTA	Antibody Capture
ADT_B0029	Hu.CD48	R2	5PNNNNNNNNNN(BC)	CTACGACGTAGAAGA	Antibody Capture
ADT_B0575	Hu.CD49a	R2	5PNNNNNNNNNN(BC)	ACTGATGGACTCAGA	Antibody Capture
ADT_B0371	Hu.CD49b	R2	5PNNNNNNNNNN(BC)	GCTTTCTTCAGTATG	Antibody Capture
ADT_B0576	Hu.CD49d	R2	5PNNNNNNNNNN(BC)	CCATTCAACTTCCGG	Antibody Capture
ADT_B0072	Hu.CD4_RPA.T4	R2	5PNNNNNNNNNN(BC)	TGTTCCCGCTCAACT	Antibody Capture
ADT_B0138	Hu.CD5	R2	5PNNNNNNNNNN(BC)	CATTAACGGGATGCC	Antibody Capture
ADT_B0033	Hu.CD52	R2	5PNNNNNNNNNN(BC)	CTTTGTACGAGCAAA	Antibody Capture
ADT_B0217	Hu.CD54	R2	5PNNNNNNNNNN(BC)	CTGATAGACTTGAGT	Antibody Capture
ADT_B0047	Hu.CD56	R2	5PNNNNNNNNNN(BC)	TCCTTTCCTGATAGG	Antibody Capture
ADT_B0168	Hu.CD57	R2	5PNNNNNNNNNN(BC)	AACTCCCTATGGAGG	Antibody Capture
ADT_B0174	Hu.CD58	R2	5PNNNNNNNNNN(BC)	GTTCCTATGGACGAC	Antibody Capture
ADT_B0147	Hu.CD62L	R2	5PNNNNNNNNNN(BC)	GTCCCTGCAACTTGA	Antibody Capture
ADT_B0218	Hu.CD62P	R2	5PNNNNNNNNNN(BC)	CCTTCCGTATCCCTT	Antibody Capture
ADT_B0404	Hu.CD63	R2	5PNNNNNNNNNN(BC)	GAGATGTCTGCAACT	Antibody Capture
ADT_B0162	Hu.CD64	R2	5PNNNNNNNNNN(BC)	AAGTATGCCCTACGA	Antibody Capture
ADT_B0146	Hu.CD69	R2	5PNNNNNNNNNN(BC)	GTCTCTTGGCTTAAA	Antibody Capture
ADT_B0066	Hu.CD7	R2	5PNNNNNNNNNN(BC)	TGGATTCCCGGACTT	Antibody Capture
ADT_B0394	Hu.CD71	R2	5PNNNNNNNNNN(BC)	CCGTGTTCCTCATTA	Antibody Capture
ADT_B0419	Hu.CD72	R2	5PNNNNNNNNNN(BC)	CAGTCGTGGTAGATA	Antibody Capture
ADT_B0577	Hu.CD73	R2	5PNNNNNNNNNN(BC)	CAGTTCCTCAGTTCG	Antibody Capture
ADT_B0187	Hu.CD79b	R2	5PNNNNNNNNNN(BC)	ATTCTTCAACCGAAG	Antibody Capture
ADT_B0046	Hu.CD8	R2	5PNNNNNNNNNN(BC)	GCGCAACTTGATGAT	Antibody Capture
ADT_B0373	Hu.CD81	R2	5PNNNNNNNNNN(BC)	GTATCCTTCCTTGGC	Antibody Capture
ADT_B0920	Hu.CD82	R2	5PNNNNNNNNNN(BC)	TCCCACTTCCGCTTT	Antibody Capture
ADT_B0359	Hu.CD83	R2	5PNNNNNNNNNN(BC)	CCACTCATTTCCGGT	Antibody Capture
ADT_B0896	Hu.CD85j	R2	5PNNNNNNNNNN(BC)	CCTTGTGAGGCTATG	Antibody Capture
ADT_B0006	Hu.CD86	R2	5PNNNNNNNNNN(BC)	GTCTTTGTCAGTGCA	Antibody Capture
ADT_B1046	Hu.CD88	R2	5PNNNNNNNNNN(BC)	GCCGCATGAGAAACA	Antibody Capture
ADT_B0579	Hu.CD9	R2	5PNNNNNNNNNN(BC)	GAGTCACCAATCTGC	Antibody Capture
ADT_B0446	Hu.CD93	R2	5PNNNNNNNNNN(BC)	GCGCTACTTCCTTGA	Antibody Capture
ADT_B0867	Hu.CD94	R2	5PNNNNNNNNNN(BC)	CTTTCCGGTCCTACA	Antibody Capture
ADT_B0156	Hu.CD95	R2	5PNNNNNNNNNN(BC)	CCAGCTCATTAGAGC	Antibody Capture
ADT_B0179	Hu.CX3CR1	R2	5PNNNNNNNNNN(BC)	AGTATCGTCTCTGGG	Antibody Capture
ADT_B0352	Hu.FceRIa	R2	5PNNNNNNNNNN(BC)	CTCGTTTCCGTATCG	Antibody Capture
ADT_B0058	Hu.HLA.ABC	R2	5PNNNNNNNNNN(BC)	TATGCGAGGCTTATC	Antibody Capture
ADT_B0159	Hu.HLA.DR	R2	5PNNNNNNNNNN(BC)	AATAGCGAGCAAGTA	Antibody Capture
ADT_B0918	Hu.HLA.E	R2	5PNNNNNNNNNN(BC)	GAGTCGAGAAATCAT	Antibody Capture
ADT_B0384	Hu.IgD	R2	5PNNNNNNNNNN(BC)	CAGTCTCCGTAGAGT	Antibody Capture
ADT_B0136	Hu.IgM	R2	5PNNNNNNNNNN(BC)	TAGCGAGCCCGTATA	Antibody Capture
ADT_B0153	Hu.KLRG1	R2	5PNNNNNNNNNN(BC)	CTTATTTCCTGCCCT	Antibody Capture
ADT_B0591	Hu.LOX.1	R2	5PNNNNNNNNNN(BC)	ACCCTTTACCGAATA	Antibody Capture
ADT_B0127	Hu.Podoplanin	R2	5PNNNNNNNNNN(BC)	GGTTACTCGTTGTGT	Antibody Capture
ADT_B0224	Hu.TCR.AB	R2	5PNNNNNNNNNN(BC)	CGTAACGTAGAGCGA	Antibody Capture
ADT_B0581	Hu.TCR.Va7.2	R2	5PNNNNNNNNNN(BC)	TACGAGCAGTATTCA	Antibody Capture
ADT_B0582	Hu.TCR.Vd2	R2	5PNNNNNNNNNN(BC)	TCAGTCAGATGGTAT	Antibody Capture
ADT_B0089	Hu.TIGIT	R2	5PNNNNNNNNNN(BC)	TTGCTTACCGCCAGA	Antibody Capture
ADT_B0073	HuMs.CD44	R2	5PNNNNNNNNNN(BC)	TGGCTTCAGGTCCTA	Antibody Capture
ADT_B0070	HuMs.CD49f	R2	5PNNNNNNNNNN(BC)	TTCCGAGGATGATCT	Antibody Capture
ADT_B0214	HuMs.integrin.b7	R2	5PNNNNNNNNNN(BC)	TCCTTGGATGTACCG	Antibody Capture
ADT_B0171	HuMsRt.CD278	R2	5PNNNNNNNNNN(BC)	CGCGCACCCATTAAA	Antibody Capture
ADT_B0091	Isotype_MOPC.173	R2	5PNNNNNNNNNN(BC)	CTCCTACCTAAACTG	Antibody Capture
ADT_B0090	Isotype_MOPC.21	R2	5PNNNNNNNNNN(BC)	GCCGGACGACATTAA	Antibody Capture
ADT_B0092	Isotype_MPC.11	R2	5PNNNNNNNNNN(BC)	ATATGTATCACGCGA	Antibody Capture
ADT_B0236	Isotype_RTK2071	R2	5PNNNNNNNNNN(BC)	ATCAGATGCCCTCAT	Antibody Capture
ADT_B0238	Isotype_RTK2758	R2	5PNNNNNNNNNN(BC)	AAGTCAGGTTCGTTT	Antibody Capture
ADT_B0095	Isotype_RTK4530	R2	5PNNNNNNNNNN(BC)	GATTCTTGACGACCT	Antibody Capture
