## Supplementary Table 3 for "Immunological Differences in Atopic Dermatitis Across Age Groups: Insights from Single-Cell Multi-Omics"

### Sheet: Supplementary Table 3
Transcriptomic Functional Group	Stable top 20 genes
Transcriptional Factor / Signaling	IRF2, ZFP90, GPR183, RIC3
Trafficking / Structural	SDK2, STARD8, ANO5, MID2
Epigenetic/ lncRNA	CTB-66B24.1, RP11-15M15.2, ARL17B, TTC39C-AS1
Protein Synthesis / Ubiquitin	RIOK1, SLC25A5
Mitochondrial / Metabolic	MTRNR2L8, PDK4
Other Functions	C11orf31, C16orf74, BEX5, PLD4
