## Supplementary Table 4 for "Immunological Differences in Atopic Dermatitis Across Age Groups: Insights from Single-Cell Multi-Omics"

### Sheet: Supplementary Table 4
Proteomic Functional Group	Stable top 20 proteins
T cell activation / differentiation	Hu.CD38-HIT2, Hu.CD28, HuMs.integrin.b7, Hu.CD49d, Hu.CD172a, Hu.CD25
Trafficking / Homing	Hu.Ms.integrin.b7, Hu.CD11c
NK Activity	Hu.CD94, Hu.CD314
B cell/Immunoglobulin activity	Hu.CD122, Hu.CD21
γδ /MAIT T cell Activity	Hu.TCR.Vd2, Hu.TCR.Va7.2
CD7 Activity	Hu.CD7
Other Functions	Hu.CD93, Isotype-RTK4530
